# An Oropouche virus *N*-glycosylation mutation in the Gc protein head domain is associated with transmissible infection in *Anopheles* mosquitoes

**DOI:** 10.64898/2026.11.23.768691

**Authors:** Luis Alonso-Palomares, John P. Collins, Bright Agbodzi, Xiang-Jun Lu, Danmeng Li, Thomas Briese, John A. Lednicky, Natasha L. Tilston, J. Kenneth Wickiser, Rhoel R. Dinglasan

## Abstract

The Oropouche virus (OROV) outbreak in South America raises concern about spreading to new foci. Although biting midges are primary OROV vectors in the Americas, we tested whether mutation and bottleneck selection could enable mosquito transmission. We used OROV240023 cultured in C6/36 cells to orally infect mosquito species. Infectious virus was detected in *Aedes aegypti* and *Anopheles gambiae* saliva, with the latter demonstrating faster dissemination at 7 days post-infection. Direct sequencing of virus from mosquito saliva identified a consensus nonsynonymous K614N substitution and a potential *N*-glycosylation site in the Gc glycoprotein involved in cell attachment. Bi-glycosylation of Gc has been reported for orthobunyaviruses infecting *An. gambiae* in East Africa. The K614N variant was a minor population (0.8%) in the input mosaic virus population used to infect mosquitoes. Virus isolated from mosquito saliva and subsequent C6/36 culture showed selection of the K614N variant. While the mechanism needs further elucidation, these findings suggest mosquito infection is possible, especially where vector populations are at higher density. Furthermore, the data warrant reconsideration of OROV240023 transmission risk beyond the Americas.
