## Supplemental Tables S1 for "An Oropouche virus *N*-glycosylation mutation in the Gc protein head domain is associated with transmissible infection in *Anopheles* mosquitoes"

### Sheet: Supplemental Table 1
	Sample ID	Mosquito species/cell line	Tissue/Source	L segment coverage (depth)	M segment coverage (depth)	S segment coverage (depth)	L accession	M accession	S accession
	C1	C6/36 (Aedes albopictus)	C6/36	100 (26800x)	100 (26900x)	100 (23000x)	PZ545755	PZ554784	PZ545780
	C2	C6/36 (Aedes albopictus)	C6/36	100 (25900x)	100 (26800x)	100 (24600x)	PZ545754	PZ554783	PZ545779
	V1	Vero E6 (NHP)	Vero E6	100 (131000x)	100 (217000x)	100 (170000x)	PZ545753	PZ554782	PZ545778
	V2	Vero E6 (NHP)	Vero E6	100 (86400x)	100 (134000x)	100 (162000x)	PZ545752	PZ554781	PZ545777
	A1	Aag2 (Aedes aegypti)	Aag2	100 (116x)	100 (637x)	100 (425x)	PZ545743	PZ554772	PZ545768
	A2	Aag2 (Aedes aegypti)	Aag2	100 (133x)	99.8 (701x)	100 (466x)	PZ545742	PZ554771	PZ545767
	M1	Aedes aegypti	Body	68.3 (2.13x)	87.41 (13.1x)	96.82 (10.8x)	PZ545759	PZ554788	PZ545784
	M2	Aedes aegypti	Body	94.54 (14.7x)	96.94 (74.4x)	97.88 (66.1x)	PZ545757	PZ554786	PZ545782
	An-gambiae_OROV_14dpi_M25	Anopheles gambiae	Saliva	100 (173000x)	100 (254000)	100 (279000x)	PZ545736	PZ554764	PZ545760
	An-gambiae_OROV_C636_7dpi_M25	C6/36 (Aedes albopictus)	C6/36	85.1 (10.3x)	89.5 (6.73x)	72.9 (11.5x)	PZ545737	PZ554765	PZ545761
	Ae-aegypti-A1	Aedes aegypti		100 (10700x)	100 (5100x)	100 (109000x)	PZ545744	PZ554773	PZ545769
	Ae-aegypti-A8	Aedes aegypti		40.1 (20x)	75.62 (47.4)	51.1 (60.6)	-	PZ554789	PZ545785
	Ae-aegypti-A10	Aedes aegypti		90.2 (8.5x)	99 (54.6x)	98.5 (81.9x)	PZ545758	PZ554787	PZ545783
	Ae-aegypti-M8	Aedes aegypti		43 (1.04x)	77.1 (2.9x)	74.7 (4.6x)	-	PZ554768	PZ545764
	Ae-aegypti-M17	Aedes aegypti		100 (2280x)	100 (5430x)	100 (18400x)	PZ545738	PZ554766	PZ545762
	Ae-aegypti-M19	Aedes aegypti		100 (254x)	100 (460x)	100 (1230x)	PZ545739	PZ554767	PZ545763
	An-gambiae-A2	Anopheles gambiae		100 (4710x)	100 (14900x)	100 (14400x)	PZ545745	PZ554774	PZ545770
	An-gambiae-A4	Anopheles gambiae		100 (11100x)	100 (32700x)	100 (36300x)	PZ545741	PZ554770	PZ545766
	An-gambiae-A8	Anopheles gambiae		100 (299x)	100 (789x)	99 (1210x)	PZ545749	PZ554778	PZ545774
	An-gambiae-A10	Anopheles gambiae		100 (16700x)	100 (45100x)	100 (38100x)	PZ545746	PZ554775	PZ545771
	An-gambiae-A15	Anopheles gambiae		100 (9810x)	100 (32300x)	100 (26000x)	PZ545747	PZ554776	PZ545772
	An-albimanus-A2	Anopheles albimanus		99.7 (242x)	100 (1050x)	100 (619x)	PZ545756	PZ554785	PZ545781
	An-albimanus-A5	Anopheles albimanus		100 (1580x)	100 (5180x)	99.7 (1940x)	PZ545748	PZ554777	PZ545773
	An-albimanus-A6	Anopheles albimanus		100 (6040x)	100 (23100x)	100 (12700x)	PZ545740	PZ554769	PZ545765
	An-albimanus-A11	Anopheles albimanus		100 (4270x)	100 (1640x)	100 (16900x)	PZ545750	PZ554779	PZ545775
	An-albimanus-A15	Anopheles albimanus		100 (914x)	100 (4870x)	100 (2060x)	PZ545751	PZ554780	PZ545776
